# Systematic characterization and genetic interaction analysis of adhesins in *Candida albicans* virulence

**DOI:** 10.1101/2020.10.22.350991

**Authors:** Sierra Rosiana, Liyang Zhang, Grace H. Kim, Alexey V. Revtovich, Arjun Sukumaran, Jennifer Geddes-McAlister, Natalia V. Kirienko, Rebecca S. Shapiro

## Abstract

*Candida albicans* is a microbial fungus that exists as a commensal member of the human microbiome and an opportunistic pathogen. Cell surface-associated adhesin proteins play a crucial role in *C. albicans’* ability to undergo cellular morphogenesis, develop robust biofilms, colonize, and cause infection in a host. However, a comprehensive analysis of the role and relationships between these adhesins has not been explored. We previously established a CRISPR-based platform for efficient generation of single- and double-gene deletions in *C. albicans*, which was used to construct a library of 144 mutants, comprising 12 unique adhesin genes deleted singly, or in every possible combination of double deletions. Here, we exploit this adhesin mutant library to explore the role of adhesin proteins in *C. albicans* virulence. We perform a comprehensive, high-throughput screen of this library, using *Caenorhabditis elegans* as a simplified model host system, which identified mutants critical for virulence and significant genetic interactions. We perform follow-up analysis to assess the ability of high- and low-virulence strains to undergo cellular morphogenesis and form biofilms *in vitro*, as well as to colonize the *C. elegans* host. We further perform genetic interaction analysis to identify novel significant negative genetic interactions between adhesin mutants, whereby combinatorial perturbation of these genes significantly impairs virulence, more than expected based on virulence of the single mutant constituent strains. Together, this yields important new insight into the role of adhesins, singly and in combinations, in mediating diverse facets of virulence of this critical fungal pathogen.

**Summary:** *Candida albicans* is a human fungal pathogen and cause of life-threatening systemic infections. Cell surface-associated adhesins play a central role in this pathogen’s ability to establish infection. Here, we provide a comprehensive analysis of adhesin factors, and their role in fungal virulence. Exploiting a high-throughput workflow, we screened an adhesin mutant library using *C. elegans* as a simple model host, and identified mutants and genetic interactions involved in virulence. We found that adhesin mutants are impaired in *in vitro* pathogenicity, irrespective of their virulence. Together, this work provides new insight into the role of adhesin factors in mediating fungal virulence.
