## Supplementary material for "Systematic characterization and genetic interaction analysis of adhesins in *Candida albicans* virulence": Table S1

### Sheet: Averages and STDEV
	als1D	als3D	als5D	als7D	als9D	eap1D	hwp1D	hwp2D	hyr1D	iff4D	rbr1D	rbt1D
als1D	0.149	0.186	0.174	0.152	0.158	0.189	0.151	0.167	0.153	0.108	0.18	0.158
als3D	0.185	0.522	0.483	0.492	0.470687	0.481703	0.525991	0.551614	0.453644	0.564736	0.485308	0.447553
als5D	0.136336	0.427482	0.321492	0.210949	0.16145	0.176337	0.139102	0.154174	0.446079	0.482936	0.380515	0.363998
als7D	0.12781	0.487447	0.0904449	0.461169	0.487036	0.498626	0.52634	0.463006	0.463859	0.404226	0.390468	0.428352
als9D	0.150196	0.391645	0.418481	0.397337	0.406017	0.526625	0.377434	0.439195	0.408824	0.411826	0.371228	0.418919
eap1D	0.154049	0.44651	0.16738	0.413041	0.486717	0.441114	0.524516	0.48772	0.445151	0.494034	0.405	0.37458
hwp1D	0.185698	0.351244	0.495071	0.415759	0.422788	0.516829	0.485751	0.465994	0.520388	0.485003	0.424203	0.275623
hwp2D	0.161659	0.41207	0.152361	0.428628	0.412178	0.444361	0.35731	0.550598	0.414197	0.34922	0.477061	0.392305
hyr1D	0.0750535	0.400531	0.426603	0.408274	0.363182	0.318766	0.39349	0.431058	0.450324	0.424964	0.35624	0.293437
iff4D	0.117063	0.359289	0.520861	0.465615	0.569525	0.468312	0.528413	0.406528	0.466194	0.52039	0.447283	0.384925
rbr1D	0.117804	0.41961	0.398865	0.512049	0.490979	0.41928	0.446129	0.456149	0.437002	0.475309	0.447805	0.361382
rbt1D	0.1452	0.48085	0.225236	0.397497	0.419849	0.459045	0.335444	0.340128	0.352775	0.314737	0.380221	0.370295
WT	0.54385
	Each box represents the average worm death from 6 biological replicates
Strain Name	Average	Coefficient of Variation	Standard Deviation
hyr1 als1	0.0750535	0.35374	0.010406
als7 als5	0.0904449	0.176766	0.0183734
als1 iff4	0.108878	0.577964	0.0723811
iff4 als1	0.117063	0.727564	0.0944303
rbr1 als1	0.117804	0.738917	0.0838539
als7 als1	0.12781	0.824303	0.0915592
als5 als1	0.136336	0.809076	0.107998
als5 hwp1	0.139102	0.859295	0.125027
rbt1 als1	0.1452	0.681162	0.0897625
als1	0.149833	0.955642	0.156304
als9 als1	0.150196	0.722628	0.119805
als1 hwp1	0.151817	0.510063	0.0790436
hwp2 als5	0.152361	0.689846	0.113353
als1 als7	0.15278	0.757772	0.118826
als1 hyr1	0.153668	0.639467	0.108942
eap1 als1	0.154049	0.266239	0.027734
als5 hwp2	0.154174	0.692518	0.0971822
als1 rbt1	0.158924	0.606604	0.102441
als1 als9	0.158984	0.764322	0.124822
als5 als9	0.16145	0.649715	0.113949
hwp2 als1	0.161659	0.713437	0.116361
eap1 als5	0.16738	0.855366	0.140969
als1 hwp2	0.16754	0.839286	0.136897
als1 als5	0.174589	0.712181	0.12425
als5 eap1	0.176337	0.802919	0.141585
als1 rbr1	0.18012	0.634241	0.125921
hwp1 als1	0.185698	0.475711	0.0978961
als3 als1	0.185997	0.690714	0.134643
als1 als3	0.18637	0.522303	0.0959321
als1 eap1	0.189295	0.864999	0.169024
als5 als7	0.210949	0.342115	0.069422
rbt1 als5	0.225236	0.251532	0.056654
hwp1 rbt1	0.275623	0.27112	0.047412
hyr1 rbt1	0.293437	0.269025	0.0873567
rbt1 iff4	0.314737	0.242832	0.0589471
hyr1 eap1	0.318766	0.174301	0.0480192
als5	0.321492	0.336709	0.108249
rbt1 hwp1	0.335444	0.27926	0.0885955
rbt1 hwp2	0.340128	0.218125	0.0805381
hwp2 iff4	0.34922	0.250936	0.087632
hwp1 als3	0.351244	0.304947	0.0916602
rbt1 hyr1	0.352775	0.316476	0.124762
hyr1 rbr1	0.35624	0.239192	0.0686127
hwp2 hwp1	0.35731	0.292871	0.0977476
iff4 als3	0.359289	0.316704	0.116061
rbr1 rbt1	0.361382	0.17761	0.0707535
hyr1 als9	0.363182	0.287418	0.116052
als5 rbt1	0.363998	0.258225	0.101128
rbt1	0.370295	0.26132	0.0730259
als9 rbr1	0.371228	0.274589	0.102924
eap1 rbt1	0.37458	0.303786	0.084045
al9 hwp1	0.377434	0.160134	0.0604399
rbt1 rbr1	0.380221	0.267354	0.0919048
als5 rbr1	0.380515	0.212501	0.08086
iff4 rbt1	0.384925	0.24136	0.0742361
als7 rbr1	0.390468	0.279661	0.0876197
als9 als3	0.391645	0.236239	0.0484217
hwp2 rbt1	0.392305	0.189643	0.0782491
hyr1 hwp1	0.39349	0.227846	0.0870998
als9 als7	0.397337	0.240648	0.0859627
rbt1 als7	0.397497	0.296594	0.0700514
rbr1 als5	0.398865	0.268858	0.116987
hyr1 als3	0.400531	0.284802	0.119281
als7 iff4	0.404226	0.273328	0.0544561
eap1 rbr1	0.405	0.254714	0.0572954
als9	0.406017	0.173718	0.0619262
iff4 hwp2	0.406528	0.212528	0.0844148
hyr1 als7	0.408274	0.2935	0.119829
als9 hyr1	0.408824	0.168345	0.0769148
als9 iff4	0.411826	0.259344	0.0764708
hwp2 als3	0.41207	0.208727	0.0936524
hwp2 als9	0.412178	0.261706	0.107869
eap1 als7	0.413041	0.216484	0.0927626
hwp2 hyr1	0.414197	0.257154	0.106381
hwp1 als7	0.415759	0.263981	0.122523
als9 als5	0.418481	0.0823359	0.034456
als9 rbt1	0.418919	0.188905	0.0669776
rbr1 eap1	0.41928	0.156892	0.0715221
rbr1 als3	0.41961	0.19607	0.0898654
rbt1 als9	0.419849	0.281339	0.0851127
hwp1 als9	0.422788	0.18788	0.063249
hwp1 rbr1	0.424203	0.152857	0.0719656
hyr1 iff4	0.424964	0.312129	0.112476
hyr1 als5	0.426603	0.336652	0.143363
als5 als3	0.427482	0.182974	0.0841098
als7 rbt1	0.428352	0.161864	0.0566269
hwp2 als7	0.428628	0.246573	0.105688
hyr1 hwp2	0.431058	0.193877	0.0835722
rbr1 hyr1	0.437002	0.271508	0.0954911
als9 hwp2	0.439195	0.136424	0.0664592
eap1	0.441114	0.224085	0.0697542
hwp2 eap1	0.444361	0.275023	0.0394799
eap1 hyr1	0.445151	0.137106	0.0516865
als5 hyr1	0.446079	0.261146	0.0868558
rbr1 hwp1	0.446129	0.199151	0.0951081
eap1 als3	0.44651	0.122898	0.0613519
iff4 rbr1	0.447283	0.251298	0.0901046
als3 rbt1	0.447553	0.302287	0.146316
rbr1	0.447805	0.27218	0.136269
hyr1	0.450324	0.271776	0.110493
als3 hyr1	0.453644	0.123117	0.0536294
rbr1 hwp2	0.456149	0.140154	0.0694253
rbt1 eap1	0.459045	0.24176	0.121594
als7	0.461169	0.203991	0.0718836
als7 hwp2	0.463006	0.185626	0.085946
als7 hyr1	0.463859	0.114223	0.0529834
iff4 als7	0.465615	0.20481	0.0953095
hwp1 hwp2	0.465994	0.154479	0.066542
iff4 hyr1	0.466194	0.215795	0.105551
iff4 eap1	0.468312	0.213728	0.111904
als3 als9	0.470687	0.0841661	0.0442693
rbr1 iff4	0.475309	0.172395	0.0820295
hwp2 rbr1	0.477061	0.276607	0.0725597
rbt1 als3	0.48085	0.251694	0.0719875
als3 eap1	0.481703	0.108849	0.0582404
als5 iff4	0.482936	0.145678	0.0703531
als3 als5	0.483886	0.298731	0.0742939
hwp1 iff4	0.485003	0.288562	0.078875
als3 rbr1	0.485308	0.253612	0.0847321
hwp1	0.485751	0.297939	0.126141
eap1 als9	0.486717	0.169204	0.0772562
als7 als9	0.487036	0.278617	0.0635195
als7 als3	0.487447	0.219528	0.0447351
eap1 hwp2	0.48772	0.140299	0.0684268
rbr1 als9	0.490979	0.156891	0.0757993
als3 als7	0.492069	0.0767773	0.0259877
eap1 iff4	0.494034	0.0795858	0.0439142
hwp1 als5	0.495071	0.244553	0.0942347
als7 eap1	0.498626	0.112528	0.0626595
rbr1 als7	0.512049	0.174124	0.0996717
hwp1 eap1	0.516829	0.157071	0.0717808
hwp1 hyr1	0.520388	0.116227	0.0604833
iff4	0.52039	0.307565	0.0887271
iff4 als5	0.520861	0.28978	0.115242
als3	0.522204	0.149715	0.079131
eap1 hwp1	0.524516	0.245081	0.0522681
als3 hwp1	0.525991	0.137396	0.0744971
als7 hwp1	0.52634	0.22344	0.0573402
als9 eap1	0.526625	0.31327	0.102872
iff4 hwp1	0.528413	0.217356	0.119288
WT	0.54385	0.236431	0.133847
hwp2	0.550598	0.25249	0.126025
als3 hwp2	0.551614	0.24853	0.036859
als3 iff4	0.564736	0.251674	0.0897829
iff4 als9	0.569525	0.233934	0.139217
